# SMAP – A Modular Superresolution Microscopy Analysis Platform for SMLM Data

**DOI:** 10.1101/2020.07.24.219188

**Authors:** Jonas Ries

## Abstract

Reconstruction of superresolved images from the raw data of blinking fluorophores in single-molecule localization microscopy (SMLM) requires extensive data analysis. Current software solutions often lack functionality, continuous development and cannot easily be extended with own algorithms. Here we release as open source a comprehensive Superresolution Microscopy Analysis Platform (SMAP) for SMLM. Its modular architecture makes it easy for anyone with basic programming experience to add own plugins, limiting development effort to implementing algorithms. It has a freely configurable graphical user interface (GUI) and currently contains more than 200 plugins spanning all steps of data analysis from single molecule fitting to post-processing, rendering and advanced quantitative analyses. SMAP is a powerful, ready-to-use software package for all steps of SMLM data analysis, that enables anyone to use state-of-the art algorithms and complex analysis workflows and that provides a versatile platform for developers to share and publish new SMLM algorithms.
