## Supplementary Table: List of SMAP plugins for "SMAP – A Modular Superresolution Microscopy Analysis Platform for SMLM Data"

### Sheet: Sheet1
Supplementary Table 1: List of Plugins
SMAP – A modular superresolution microscopy analysis platform for SMLM data
Jonas Ries - European Molecular Biology Laboratory, Heidelberg, Germany
	PLUGIN	DESCRIPTION	REFERENCE
Single-molecule localization		Plugins to perform the single-molecule fitting
Image loaders		Plugins to import camera images
		/+WorkflowModules/ +Loaders
1	LoaderGUI	Allows selection of different loader plugins from a popup menu. This plugin then calls another loader plugin
2	TifLoader	Loads raw camera images (single file or direcotry with single images). These can be tiff, files, but also any OME compatible image files. This plugin can load and process images during acquisition for online fitting. With the help of the CameraManager metadata is parsed and passed on to the CameraConverter.
3	GrabFijiStacks	Opens an instance of Fiji in which you can open any image stack (if large, use virtual stack). This image stack can then be selected in the GUI and used for fitting. As metadata is not parsed, set it manually in the CameraConverter
4	CameraConverter	Interprets metadata and converts camera ADUs into photons- Metadata can be overwritten manually or loaded from a SMAP _sml.mat data file.
5	cutoutImages	Cuts out regions from the camera, based on a description in a text file. This can be used when multiple channels are imaged on one camera chip.
6	fileFeeder	This plugin allows selecting many camera data sets. These are passed on to the Loader Plugin which fits them one after the other.
Filters		Plugins to filter images to facilitate peak finding
		/+WorkflowModules/+Filters
7	BG_wavelet	Background estimation using a wavelet filter. Wavelet based background estimation. Two implementations: A trous (can be faster on GPU, but only level 2), and a direct discreet wavelet transform.	adepted from (Izeddin et al., 2012)
8	MedianBGcalculator	Background calculation based on median filtering. For reasonable computational complexity, the median is calculated for blocks of dx*dx pixels and dt frames. Values are interpolated in x and y.';	inspired by (Köthe et al., 2014)
9	ImageNormalize	Performs an Anscombe transform. This converts Poisson noise into Normal distributed noise with unit variance. This can be used to convert the image into a probability map and facilitates segmentation for images with varying background.	(Köthe et al., 2014)
10	ImageNormalize_noBG	As ImageNormalize, but for the case when no background is calculated.	(Köthe et al., 2014)
11	fitOnBackground	Subtracts the background prior to fitting. Only recommended for strong static background or centroid-based algorithms.
12	ImageFilter	Filters the image before peak finding. Included are a Gaussian filter (recommended for beads and if the background is determined independently), a Difference-of-Gaussian filter (works well on most SMLM data) and filtering with an experimental PSF (recommended for non-compact PSFs, e.g. the double-helix PSF.
Peak Finding		Segmentation of candidate peaks for localization
		/+WorkflowModules/+Peakfinders
13	PeakFinder	Performs peak-finding according either to local maximum finding or to non-maximum suppression. Cutoff based on absolute numbers, probabilities, or dynamically calculated difference from background.	(Wolter et al., 2010). Algorithm from (Neubeck and Van Gool, 2006).
14	RoiAdder	Allows the user to select regions of interest on the preview image which to use for fitting, or which to exclude from fitting.
15	RoiCutterWF	Cuts out regions of interest around peak candidate positions. These are then passed on to the fitter plugin as a stack of ROIs.
16	RoiCutterWF_group	Similar to RoiCutterWF, but merges localizations persistent over several frames. Cuts out regions of interest around peak candidate positions. If localizations are persistent over several frames, the ROIs are added up to be fitted together.
17	RoiCutterWF_groupExt	Similar to RoiCutterWF_group, but which localizations to merge is not determined on the fly but given as an input.
18	Roi_bg	Calculates the background in a ROI around a candidate position from quantile pixel values in a number of previous camera frames.
19	PeakCombiner	Combines candidate positions from two separate channels into one, and then transforms it back to the second channel. Used for global fitting of multiple simultaneous channels.	manuscript in prearation
Fitters		Plugins for fitting / single-molecule localization
		/+WorkflowModules/+Fitters
20	fitterGUI	GUI to select a fitting plugin.
21	MLE_GPU_Yiming	GPU and CPU-based fitter for 2D and 3D data sets. Uses MLE. Implements Gaussian and spline interpolated PSF models. Includes EM-CCD and sCMOS noise models	(Li et al., 2018)
22	MLE_global_spline	Global fitter for multiple channels.	manuscript in preparation
23	FalconHD2D	FALCON: High-density 2D fitter	Speed-optimized version of: (Min et al., 2014)
24	RadialSymmetry2D	fast CPU fitter based on radial symmetry	(Parthasarathy, 2012)
25	RadialSymmetry3D	fast CPU fitter based on radial symmetry for 3D data (astigmatism)	(Ma et al., 2015)
26	iterativeMDfitter	Single-emitter fitter that considers all the candidate localizations. More robust for high-density localization than a single-emitter fitter	manuscript in preparation
Localization Processors		Simple postprocessing and saving of fitted localizations
		/+WorkflowModules/+LocProcessors
27	LocFilter	Filters localizations before saving according to photons, PSF, localization precision, log-likelihood. This can dramatically reduce the file size in case a too low cutoff was chosen during the peak finding.
28	LocSaver	Assembles a localization data structure from the fitted localizations and saves it as a SMAP *.sml file. When fitting via a network, fitting a local copy which is then moved to the destination can be faster.
29	autoLocSaver	Saves the current localization data object.
30	OnlineReconstruction	Passes on the fitted localizations to the rendering engine of SMAP. This happens at user-defined time intervals or upon request.
31	PlotLocsPreview	Plots localizations of a single frame for optimization of fitting parameters
32	resetView	Resets the view of the rendered image to a defined size and position.
Intensity extraction		Methods to estimate single-molecule intensities from images
		/+WorkflowModules/+IntensityCalculator
33	pushLocs	Inserts single-molecule localizations into workflow pipeline
34	IntLoc2PosN	calculates pixel positions in tiff images from localization positions (nm)
35	EvaluateIntensity_s	EvaluateIntensity Workflow module that calls intensity evaluators.
36	roi2int_fitG	Determines intensity around a localization by regression of a Gaussian model with fixed positions and sigma. Either amplitude and background or only the amplitude are fitting parameters
37	roi2int_expPSF	Determines intensity around a localization by a) regression of an experimental PSF model (amplitude and background or only the amplitude free fitting), or b) by multiplication with an experimental PSF model.
38	roi2int_sumG	Determines intensity and background in a ROI around localizations by summing up the ROI and a larger ROI
BatchProcessing
39	Save Batch File: part of /+gui/ GuiLocalize	Saves all fitting parameters for batch processing.
40	Batchprocessor: /+WorkflowModules	Batch processing for a) fitting of batch files, b) of multiple image stacks, c) automatic fitting of any data written to a default directory
	Other
41	display chooser: /+Work flowModules/+Filters	Select which image to display during preview. Small helper plugin.
42	workflow starter: /+Work flowModules/+Loaders	Starts a workflow, does not need input.
43	CameraManager: /shared/imagloaders	Stores all cameras with metadata structure and default settings in a data base. This eliminates the need to specify camera or camera settings when loading raw image data.
44	SimulateCameraImages: /+WorkflowModules/+Loaders	Workflow plugin to simulate camera raw frames using a realistic fluorophore blinking model, PSF model and camera noise model. Useful to test fitting workflows.
Workflows		Workflows for fitting and other tasks
		settings/workflows
45	fit_fastsimple	Standard workflow for most experiements. Consists of peakfinding on a filtered image and an MLE estimator for Gaussian or experimental PSFs.
46	fit_any_wavelet	Regular fitting workflow for image files. Uses wavelet based backgroud estimation.
47	fit_tif_Falcon2D	Workflow based on high-density algorithm FALCON	Speed-optimized version of (Min et al., 2014)
Load/Save		Plugins to load and save localization data and image data
Load		Import plugins
		/+File/+Load
48	Loader_auto	Selects the correct loader based on filename and content
49	Loader_sml	Loads localization data in the SMAP proprietary format '_sml.mat'
50	Loader_csvAndMore	loades localization data from a variety of files including text (.csv, .txt), hdf5 or MATLAB files. Localization data properties can be converted to those used in SMAP, and conversions can be saved for repeated use.
51	Loader_ioPlugin	loader for imagineOptics file format
52	Loader_settings	loads SMAP GUI settings from any '_sml.mat' file or GUI settings file and applies them to the current SMAP workspace.
53	Loader_sml_Tiff	loads SMAP localization data including single diffraction limited tiff images, transforms images and performs wavelet filtering on those images
54	Loader_tif	Loads diffraction-limited tiff images and associates them to an already loaded SMAP data set.
55	Loader_workflow	Loads SMAP workflows
Save		Export plugins
		/+File/+Save
56	export_coordinates	exports localization data in .txt, .csv, .xls format. The user can choose which localization attributes to export and if to export all localizations or filtered localizations.
57	export_picasso_hdf5	Exports localizations in the Picasso (Jungmann lab) hdf5 format
58	saver_settings	saves SMAP GUI settings
59	SMLMsaver	saves localizations in SMAP proprietary _sml.mat MATLAB format
60	TifSaver	Saves reconstructed images in tiff format
Processors		Plugins for post-processing
Registration of data sets		Register multiple channels onto each other
		/+Process/+Register
61	RegisterLocs2	calculates transformation (global or local) based on localizations (e.g. multi-color beads or fluorophores in ratiometric imaging)
62	RegisterImages	Register Images calculates shift between rendered images in two layers and writes this shift into the channel tab of the target layer. Transformation can also be saved for later use with Apply Transform'
63	ApplyTransform	Applies transformation to localizations or Tiff images
64	Transform2C_interleaved	Applies transformation to localizations where the two channels have been acquired using interleaved excitation.
65	CombineChannels	Applies transformation to localizations and combines associated localizations into one by averaging localizations from both channels.
66	XYZdisplacement	Calculates the displacement in x, y and z between two layers
67	QuantifyChannelDrift	Calculates the difference in x and y between two channels and plots it vs the frame to test for drift between channels over time.
68	AttachTransformation	Attaches a transformation to the data set. Useful for batch analysis.
69	Register3Dstacks	Calculates x,y and z shift for individual z stacks to combine them into a whole-cell 3D data set	in preparation
Drift Correction		Plugins to correct for drift
		/+Process/+Drift
70	DriftcorrectionXYZ	Drift correction based on redundant cross-correlation. Does not require fiduciary markers, but works with them. Algorithm: the data set is divided into [timepoints] blocks, for which superresolution images are calculated. The displacement between all images is calculated with a FFT-based cross-correlation algorithm. The position of the maxima of the cross-correlation curve are fitted with sub-pix…
71	driftcorrectionM	As DriftcorrectionXYZ, but additionally changes the magnification over time. This can sometimes locally correct the drift in live-cell imaging or in case the sample deforms.
72	Showdriftinfo	Displays the results of the drift correction for a drift corrected data set
73	applyexistingdriftcorrection	Applies drift correction from other file to current localization data
74	applyPicassoDriftcorrection	Applies drift correction file from Picasso to current localization data
Grouping		Group (merge) localizations
75	Grouper: /shared/	Combines (merges, groups) localizations which persist over several frames into a single localization. Accessible in the File GUI.
Assign colors		Assign channels in dual-color measurements
		/+Process/+Assign2C
76	Get2CIntImages2cam	Quantifies intensities in the camera images at the position of fluorophores and at transformed positions in the other channel. Also works with two separate cameras.
77	Get2CIntLocs	Associates localizations in two camera channels and assigns intensites in each channel
78	Intensity2ManyChannels	Assigns identity (color) to localizations based on intensities in both camera channels. For any number of colors. Free ROIs to select colors.
79	Intensity2Channel	Assigns identity (color) to localizations based on intensities in both camera channels
80	GetIntensitiesSALM	As Get2CIntImages, but optimzed for supercritical-angle localization microscopy.	(Deschamps et al., 2014) and manuscript in preparation.
81	SALMint2z	Calculates z positions from relative intensities in Supercritical-angle localization microscopy	(Deschamps et al., 2014)
Image processing in SMAP
		/+Process/+Images
82	SimulateCameraImages	Plugin to simulate camera raw frames using a realistic fluorophore blinking model, PSF model and camera noise model. Useful to test fitting workflows.
83	calibrateCMOS	calculates the mean and variancer maps of sCMOS cameras to be used as a camera noise model in the fitter	manuscript in preparation
84	Rescale_tiff	Change position and magnification of an associated Tiff mage
85	Tiff_remove_BG	Calculates the background of a tiff image based on wavelet filtering and substracts it
86	Show_Raw_Data	Shows raw camera images saved with the localization data.
87	SetTiffLocation	Sets location of associated raw data tiff files. Useful for batch processing.
Modify		Plugins that modify localization data
		/+Process/+Modify
88	Connect2Unconnect	Saves the connected (merged) localizations as primary (non-connected) localizations. Can be used to reduce the file size.
89	CorrectUnconnectbyConnect	Writes the coordiates of the connected (merged) localizations to the corresponding non-connected localizations.
90	DefineMainCoordinates	Define any fields as main x, y and z coordinates
91	Mathematics	Simple mathematics on localization fields such as addition, multiplication
92	MathParser	Complex mathematics on localization fields. Equations using matlab functions are parsed. Previous calculations are saved for quick access.
93	Mirror	Mirrors localizations
94	RemoveLocs	Remove localizations inside / outside a user-defined ROI
95	RenameFields	Renames localization fields
96	SpatialFilterLocs	Calculates mean / median / max / min / quantile of a specific field (attribute) of localizations in an area around each localization. Useful for displaying color-coded images.
97	TransformLocsManually	Manually change position, magnification and rotation of localization data
98	keepfiltered	Keeps only filtered localizations. Can be used to reduce file size.
99	GroupAny	Combines localizations which have the same value in a selected field
100	CombineFiles	combines several loaded files into one file
101	ChangeCamPixelsize	Changes the camera pixel size of a data set
102	Undo: /+gui	backs up localization data before executing plugin, restores it
103	AutoSave: /+gui/GuiFile.m	saves localization data and SMAP settings in user-defined invervals
Renderers
104	renderSMAP: shared	Renders a superresolution image from localizations based on settings in a parameter structure
105	drawerSMAP: shared	Normalizes rendered superresolution images based on settings in a parameter structure
106	displayerSMAP: shared	Combines rendered images from different channels and adds scale and color bars.
107	TotalRender: shared	Executes renderSMAP, drawerSMAP and displayerSMAP to directly go from localizations to final image
108	gaussrender: shared/myfunctions	Renders each localization as a Gaussian with a sigma proportional to the localization precision
109	gaussrender_ellipt: shared/myfunctions	Renders each localization as an elliptical Gaussian
110	gaussrenderT_ellipt: shared/myfunctions	Renders each localization as an elliptical Gaussian. Gaussian kernels are not transparent but opaque and partially block localizations behind for a better 3D effect.
111	gaussrenderTx_ellipt: shared/myfunctions	Renders each localization as an elliptical ball, completely blocking localizations behind.
112	histrender: shared/myfunctions	Renders the superresolution image by counting the number of localizations in each pixel
113	constgaussrender: shared/myfunctions	Renders each localization as a Gaussian with a constant sigma.
114	Diffraction-limited: shared/renderSMAP	Rendering of diffraction-limited images: Renders each localization with a Gaussian corresponding to the size of the PSF on a grid with pixel sizes corresponding to the camera pixel size.
115	VoronoiRenderer: /+Analyze/+render	Voronoi-tesselation based image reconstruction	(Andronov et al., 2016)
116	tif2srimage: shared/private	Displays Tiff images together with localizations.
Reconstruction
117	Localization Filter: +gui/GuiFilterTable	Filter on any attribute of the localizations
118	Histogram filter: +gui/GuiHistSlider	Show histogram of values of localization field (attribute) and use sliders to adjust filter range
119	Overview image: +gui/GuiFormat	Renders overview image. Clicking in overview image centers superresolution image on that spot
120	Roi in SR image: +gui/GuiFormat	Define ROI in reconstructed superresolution image (point, linear, elliptical, rectangular, polynomial or free hand). Used in numerous plugins.
Analyzers		Plugins for analyzing SMLM data
Measure		Extract quantitative measurements
		+Analyze/+measure
121	Locstatistics	Locstatistics calculates all kind of statistics for localization data. photons, localization precision, lifetime: how many frames does a fluorophore live (from grouping), background, number of localizations vs. frame.
122	StatisticsVsTime	Plots the statistics from above vs. Frame or File
123	Histograms	Calculates histograms and statistics for any localization attribute (field)
124	lineprofile	Calculates profiles along a linear ROI and fits it with a model of choice. Flat: step function convolved with Gaussian (=Erf). Disk: Projection of a homogeneously filled disk, convolved with Gaussian. Ring: Projection of a ring, convolved with Gaussian. Distance: Two Gaussians at a distance d.
125	FRCresolution	calculates the resolution based on fourier ring correlation	(Nieuwenhuizen et al., 2013)
126	ImageDecorrResolution	calculates the resolution based on image decorrelation	(Descloux et al., 2019)
127	Vibrations	Calculates the Fourier transform of x, y and z to visualize vibrations.
128	PSFanalysis	Analyzes the point-spread function from a z-stack
Cluster analysis		Cluster and density analysis
		+Analyze/+cluster
129	DBSCAN_cluster	Performs DBSCAN clustering	Optimized version of the DBSCAN algorithm from (Caetano et al., 2015)
130	ClusterVoronoi	Performs Voronoi clustering and returns the density (inverse of voronoi cell)	Uses code from SharpViSu: (Andronov et al., 2016)
131	density_calculator	Looks at the neighborhood of each localizations and counts number of neighbours in a defined region
132	ShuffelClusterIndex	Shuffels the index of a cluster. When cluster index is used to assign the color during reconstruction, this allows simple visualization of clustering
133	SpatialPointPattern	Calculates spatial statistics based on pair correlation and Ripleys K function	Pair correlation functions calculated according to (Sengupta et al., 2011)
Counting of molecules		Plugins to count molecules in clusters
		+Analyze/+counting
134	csegmentcluster	Watershed-based segmentation of clusters
135	cmakehist	make histogram of localizations/cluster
136	cloadhist	loads histogram of localizations/cluster
137	locsfromSE	makes histogram of localizations/cluster from segmented clusters in the ROI manager
138	cfithist	fits histogram of localizaitons/cluster with an analytical model to determine number of proteins, maturation efficiency, number of re-activations.
3D		Calibration and rendering for 3D SMLM data
		+Analyze/+sr3D
139	calibrate3DsplinePSF: calibrater3D_so	Starts the gui to calibrate an experimental PSF model from bead stacks.	(Li et al., 2018)
140	Biplane_getPSFxy	associates size of the PSF in two channels to the localizations in both channels.
141	calibrate3Daberrations	calibrate fitting errors causd by caused by depth-induced aberrations from stacks of beads immobilized in a gel.	(Li et al., 2019)
142	correct3Daberrations	apply correction calibrated with calibrate3Daberrations to a data set	(Li et al., 2019)
143	calibrateSALM	Calibrates the relationship between z position and ratio between super- and under-critical intensities for supercritical-angle localization microscopy.	(Deschamps et al., 2014)
144	CheckCalibration	Plots real position of bead vs fitted position of beads to validate calibration
145	gradientEllipticity3D	calculates z from ellipticity (from 3D gradient fit)	(Ma et al., 2015)
146	Phase2z4Pi	Converts the phase to z position in 4Pi SMLM	related to (Huang et al., 2016)
147	SxSy2z	calculates z from size of PSF in x and y (astigmatic 3D) or the size of the PSF in channels 1 and 2 (biplane 3D).
148	Sxsy2zcomplete	As SxSy2z, but for position-dependent z calibration
149	Viewer3D	Interactive 3D viewer for localization data. Same render options as the standard 2D renderer, includes stereoscopic rendering and export of animations.
150	sideview	reconstructs side view from localizations in selected ROI
151	volume3D	renders 3D volume for Imagej/Fiji with 3D Gaussians proportional to localization precision in x/y and z
152	volume3D_hist	Renders dataset as 3D volumes with intensities corresponding to the number of localizations in voxel
153	VISPexport	exports localizations in a format compatible with VISP	Exports localizations to be used with VisP (Beheiry and Dahan, 2013)
154	zSALM	converts relative intensities of super- and undercritical channel into z position	(Deschamps et al., 2014)
Tracking		Plugins for single-particle tracking
		+Analyze/+tracking
155	SimpleTracking	Links molecules in consecutive frames for SPT analysis
156	AnalyzeSPT	Interactive analysis of SPT data
DHPSF		Plugins to fit double-helix PSFs
		+Analyze/+DHPSF
157	calibrateDHPSF	3D calibration using a double helical PSF.	(Lew et al., 2013)
158	getThresholdDHPSF	Get threshold belongs to the DHPSF analysis	(Lew et al., 2013)
159	fitDHPSF	Applies 3D calibration model to fit a double helical PSF	(Lew et al., 2013)
Calibrate		Plugins that calibrate certain parameters
		+Analyze/+calibrate
160	GainOffsetFFT	Estimates the camera gain and offset from raw data images.	(Heintzmann et al., 2016)
Other		Analysis plugins that do not fit any other category
		+Analyze/+other
161	BatchAnalysis	Batch analysis of many files with defined plugins
162	BlinkingMoviePresentation	BlinkingMoviePresentation renders a movie with the left side showing the camera images and the right side showing sngle molecule localizations slowly building up a superresolution image
163	CompareToGroundTruth	Compares fitted data of simulated images to ground truth and calculates several quality metrics
164	CompareToGroundTruthChallenge	Compares fitted localization data to the ground truth for the SMLM challenge data, using the SMLM challenge java tool.	(Sage et al., 2019)
165	FilterField	Filters a localization attribute. This is mainly used for the BatchAnalysis plugin.
166	ShowHistory	Displays parameters of all plugins which were used previously to process localization data
167	VersatileRenderer	Render any field vs any other using any 3rd field for coloring
168	PushToFiji	opens the reconstructed superresolution image in Fiji
169	Movie Running Window	reconstruct a movie with running average from live-cell data
ROI manager		Framework to segment, annotate and analyze regions of interest in many files
		+gui/SEAnnotation
170	Annotate ROIs	Annotate ROIs using lists of user-defined tags or up to four user-defined linear or arbitrary image-ROIs.
Evaluators		Plugins that act on single ROIs and compute parameters from those
		+ROIManager/+Evaluate
171	general statistics	number of localizations, average PSF size etc.
172	beadCalibrationParameters	Plots PSF size in x,y for an elliptical Gaussian fit vs the frame to check for consistencies of beads in a bead stack
173	CenterPoints	Centers the ends of a linear ROI onto the median or mean of the coordinates of the localizations in the ROI. Used to improve manual selection in selectCoordinates2Color. This can be used to measure distances between objects in two channels.
174	CenterSites	Calculates the center coordinates (in x,y, and z) of structures in a ROI, based on median, mean, circular fit or cross-correlation with a mask and shifts the ROI to center of the structure.
175	circleFitter	Fits circular model to localizations in the ROI to determine the radius and center coordinates of circular structures.
176	counting statistics	calculates number of localizations with different dark times. Used for locsfromSE plugin (see counting)
177	intensity Tiff	intensity of a diffraction limited reference image at the position of structure in the ROI.
178	lineprofile	Calculates the line-profile along user-defined direction and fits it with a Gaussian or double-Gaussian model
179	LocIndices	Reads out the indices of the localizations inside the ROI and stores them. This can greatly accelarate evaluation of data sets with a very large number of localizations.
180	NPCgeomtryQuantify	Calculates radius, distance between rings and angular shift between rings for the nuclear pore complex (NPC).	(Thevathasan et al., 2019)
181	NPCLabelingQuantify_s	Calculates the number of visible corners in an NPC which is used to evaluate the absolute effective labeling efficiency.	(Thevathasan et al., 2019)
182	NPCsegmentCleanup	Evaluates properties of the structure (number of localizations, size of radius of ring, localizations inside or outside of ring,… to determine if an automatically segmented structure resembles a nuclear pore complex. Used to clean up automatic segmentation.	(Thevathasan et al., 2019)
183	selectCoordinates2Color	Displays the images of layer 1 and layer 2 next to each other and allows user to precisely position a point-ROI. This is then translated to the endpoints of a linear ROI associated to the structure. Used to measure precise distances between two structures of different color.
184	CME2DRing	Fit endocytic sites with a ring model.	(Mund et al., 2018)
185	clusterAnalysis	performs clustering on data using dbscan, k-means, k-medion, Gaussian mixture models or hierarchical clustering and returns positions of clusters and statistics.
Analyzers		Act on many ROIs. Either plot / modify ROIs or analyze the results of evaluators
		+ROIManager/+Analyze
186	analyzeNPCquantification	Performs statistics on the results of NPCLabelingQuantify_s	(Thevathasan et al., 2019)
187	AverageSites	Calculates an average of selected ROIs by overlaying them and storing all localizations into a new file.
188	BatchAnalyze	Performs the same evaluation (list of evaluation plugins) and analysis on many files.
189	export_3Dvolumes	Exports selected ROIs as 3D volumes (.em or .tiff format).
190	export_tiffs	Exports superresolution reconstructions of selected ROIs
191	FilterSites	Filter sites based on any logical combination or arbitrary mathematical expression of evaluation results
192	ImportSitePositions	Import positions of ROIs from existing file and add those as ROIs in the current file.
193	mkMovieByFilter	Export ROIs as a movie (running window averaging)
194	NPCGeometry	Extensive anlaysis of the geometry of the NPC, based on the evaluation plugin NPCgeometryQuantify	(Thevathasan et al., 2019)
195	NPCLabelingEfficiency	Calculates the absolute effective labeling efficiency from NPC images using the results of evaluator: NPCLabelingQuantify_s.	(Thevathasan et al., 2019)
196	RemoveDoubleSites	Removes ROIs that are too close together or overlapping
197	RemoveEmptyCells	Removes cells that do not contain any sites
198	roiMontage	makes a montage of many ROIs
199	RunAnalysisScript	Simple analysis scripts can be saved under +ROIManager/+Anlaysis/scripts. These can be called from the GUI using this plugin.
200	SaveSiteParameters	Exports evaluation results and additional ROI parameters
201	Sitenumbers2loc	Adds two fields (attributes) to the localization data containing the site number and the cell number, respectively.
202	SortCells	Sort cell list according to user-defined parameter
203	SortROIs	Sort ROIs (sites) according to any parameter (e.g. evaluation results) or to combination of parameters.
204	AnalyzeRingCME	calculates radial density distributions.	(Mund et al., 2018)
Segmenters		Segment ROIs
		+ROIManager/+Segment
205	files2sites	generates a site (ROI) and a cell for each file
206	makeCellGrid	Generates a grid of cells for all files
207	RemoveLocsOutsideSites	Removes all localizations that are not part of a segmented ROI. Can dramatically reduce file size.
208	segmentBeads	Segments beads
209	segmentCellsCME	Segments yeast cells with labeled endocytic sites. Foucs on top or bottom pole.	(Mund et al., 2018)
210	segmentCellsCMEeq	This plug-in is designed for segmentation of yeast cells at their equatorial planes. First, noise will be removed according to their clustered density. Locs will then be converted to pixel images. Next, mask will be generated based on the images and thresholding after gaussian filtering applied. An watershed segmentation algorithm will then be applied. Regions attached to the edge of fields will …	(Mund et al., 2018)
211	segmentNPC	Segmenter for nuclear pore complexes. Looks for circular structures of a defined size.	(Thevathasan et al., 2019)
212	segmentSitesPolarCME	Segments endocytic sites in yeast in a top view (focus at poles of cells).	(Mund et al., 2018)
213	SimulateSites	SimulateSites is a localization based simulation engine for SMAP. It uses as an input a list of localizations, a matlab function that returns coordinates or an image which defines a 2D structure. It returns simulated localizations to SMAP using a realistic model for the photophysics of the dye. Simulated structures are added to the RoiManager.
214	UseSitesInROI	Selects only those sites (ROIs) for further analysis that are inside a user-defined ROI in the main SMAP superresolution figure
Other		Additional functions and plugins
215	Calibrate cameras	Micromanger script to determine gain and offset
	Templates
216	Plugin_Template	template for plugin which acts on localizations
217	Workflow_Template	template for workflow plugin, often used for fitting pipeline
	Useful functions
218	openstackinfiji: plugins/shared/	opens any image in Fiji. Current image can be opened in fiji with Menu/SMAP/Open current image in fiji
References
1	Andronov, L., Lutz, Y., Vonesch, J.-L., and Klaholz, B.P. (2016). SharpViSu: integrated analysis and segmentation of super-resolution microscopy data. Bioinformatics btw123.
2	Beheiry, M.E., and Dahan, M. (2013). ViSP: representing single-particle localizations in three dimensions. Nat. Methods 10, 689–690.
3	Caetano, F.A., Dirk, B.S., Tam, J.H.K., Cavanagh, P.C., Goiko, M., Ferguson, S.S.G., Pasternak, S.H., Dikeakos, J.D., de Bruyn, J.R., and Heit, B. (2015). MIiSR: Molecular Interactions in Super-Resolution Imaging Enables the Analysis of Protein Interactions, Dynamics and Formation of Multi-protein Structures. PLoS Comput. Biol. 11, e1004634.
4	Deschamps, J., Mund, M., and Ries, J. (2014). 3D superresolution microscopy by supercritical angle detection. Opt. Express 22, 29081–29091.
5	Descloux, A., Grußmayer, K.S., and Radenovic, A. (2019). Parameter-free image resolution estimation based on decorrelation analysis. Nat. Methods 16, 918–924.
6	Heintzmann, R., Relich, P.K., Nieuwenhuizen, R.P.J., Lidke, K.A., and Rieger, B. (2016). Calibrating photon counts from a single image. ArXiv161105654 Astro-Ph Physicsphysics.
7	Huang, F., Sirinakis, G., Allgeyer, E.S., Schroeder, L.K., Duim, W.C., Kromann, E.B., Phan, T., Rivera-Molina, F.E., Myers, J.R., Irnov, I., et al. (2016). Ultra-High Resolution 3D Imaging of Whole Cells. Cell 166, 1028–1040.
8	Izeddin, I., Boulanger, J., Racine, V., Specht, C.G., Kechkar, A., Nair, D., Triller, A., Choquet, D., Dahan, M., and Sibarita, J.B. (2012). Wavelet analysis for single molecule localization microscopy. Opt. Express 20, 2081–2095.
9	Köthe, U., Herrmannsdörfer, F., Kats, I., and Hamprecht, F.A. (2014). SimpleSTORM: a fast, self-calibrating reconstruction algorithm for localization microscopy. Histochem. CELL Biol. 1–15.
10	Li, Y., Mund, M., Hoess, P., Deschamps, J., Matti, U., Nijmeijer, B., Sabinina, V.J., Ellenberg, J., Schoen, I., and Ries, J. (2018). Real-time 3D single-molecule localization using experimental point spread functions. Nat. Methods 15, 367–369.
11	Li, Y., Wu, Y.-L., Hoess, P., Mund, M., and Ries, J. (2019). Depth-dependent PSF calibration and aberration correction for 3D single-molecule localization. Biomed. Opt. Express 10, 2708–2718.
12	Ma, H., Xu, J., Jin, J., Gao, Y., Lan, L., and Liu, Y. (2015). Fast and Precise 3D Fluorophore Localization based on Gradient Fitting. Sci. Rep. 5, 14335.
13	Min, J., Vonesch, C., Kirshner, H., Carlini, L., Olivier, N., Holden, S., Manley, S., Ye, J.C., and Unser, M. (2014). FALCON: fast and unbiased reconstruction of high-density super-resolution microscopy data. Sci. Rep. 4, 4577.
14	Mund, M., van der Beek, J.A., Deschamps, J., Dmitrieff, S., Hoess, P., Monster, J.L., Picco, A., Nédélec, F., Kaksonen, M., and Ries, J. (2018). Systematic Nanoscale Analysis of Endocytosis Links Efficient Vesicle Formation to Patterned Actin Nucleation. Cell 174, 884-896.e17.
15	Neubeck, A., and Van Gool, L. (2006). Efficient non-maximum suppression. Y. Tang, S. Wang, G. Lorette, D. Yeung, and H. Yan, eds. (IEEE COMPUTER SOC), pp. 850–855.
16	Nieuwenhuizen, R.P.J., Lidke, K.A., Bates, M., Puig, D.L., Grünwald, D., Stallinga, S., and Rieger, B. (2013). Measuring image resolution in optical nanoscopy. Nat. Methods 10, 557–562.
17	Parthasarathy, R. (2012). Rapid, accurate particle tracking by calculation of radial symmetry centers. Nat. Methods.
18	Sage, D., Pham, T.-A., Babcock, H., Lukes, T., Pengo, T., Chao, J., Velmurugan, R., Herbert, A., Agrawal, A., Colabrese, S., et al. (2019). Super-resolution fight club: assessment of 2D and 3D single-molecule localization microscopy software. Nat. Methods.
19	Sengupta, P., Jovanovic-Talisman, T., Skoko, D., Renz, M., Veatch, S.L., and Lippincott-Schwartz, J. (2011). Probing protein heterogeneity in the plasma membrane using PALM and pair correlation analysis. Nat. Methods 8, 969.
20	Thevathasan, J.V., Kahnwald, M., Cieśliński, K., Hoess, P., Peneti, S.K., Reitberger, M., Heid, D., Kasuba, K.C., Hoerner, S.J., Li, Y., et al. (2019). Nuclear pores as versatile reference standards for quantitative superresolution microscopy. Nat. Methods 16, 1045–1053.
21	Wolter, S., Schüttpelz, M., Tscherepanow, M., van de Linde, S., Heilemann, M., and Sauer, M. (2010). Real-time computation of subdiffraction-resolution fluorescence images. J. Microsc. 237, 12–22.
